# Omnitrophota dominate per-genome cross-replicon lateral gene transfer in a Fennoscandian deep-groundwater metagenome

**DOI:** 10.64898/2026.05.20.726742

**Authors:** Torben N. Nielsen

## Abstract

In a single Oxford Nanopore long-read metagenome from a Fennoscandian deep-groundwater borehole (KR0015B, Äspö Hard Rock Laboratory, Sweden), 791 protein clusters span at least one chromosomal contig and at least one co-sampled circular mobile element — the cross-replicon LGT-candidate cohort. The 199 participating chromosomes are dominated by three small-genome / symbiont-associated lineages — Patescibacteriota, Omnitrophota, and Nanobdellota — but the per-chromosome participation rate tells a different story: Omnitrophota chromosomes participate at an order-of-magnitude higher rate (mean 56 cross-replicon clusters per genome), while Patescibacteriota and Nanobdellota dominate by compositional abundance only.

Two large divergent circular mobile elements (233-kbp u20424375 and 123-kbp u29249220) — each lineage-restricted within a single Omnitrophota genus, with sparse cross-phylum reach (only 12 of their combined 289 cross-replicon clusters involve a non-Omnitrophota partner) — together account for 37% of the cohort and lack canonical plasmid or phage signatures. The 233-kbp element carries a Mu-class DDE transposase, is found integrated in one host chromosome at 99.3% nucleotide identity over 87% of element length, and carries an essentially complete bacterial big-operon r-protein cluster (31 r-protein KOs) as cargo with no rRNA genes — a cargo profile with no published precedent in the mobile-element literature. Seven cross-replicon clusters span both domains; per-cluster phylogenies confirm gene-tree topologies that violate the species-tree expectation in 6 of 10 callable smoking-gun trees. We release the cross-replicon cluster table, integrated mobile-partner classifications, and chromosome taxonomy as a community resource.

A parallel cross-chromosome catalog without the mobile-partner requirement contains 957 clusters, 95% of which carry no co-sampled circular plasmid or virus partner — a chromosome-only LGT footprint that bounds the MGE-coupled cohort and is consistent with vehicle-free / direct-contact transfer in lineages whose close-contact symbiotic biology is well-documented.
