## Supplementary material for "Omnitrophota dominate per-genome cross-replicon lateral gene transfer in a Fennoscandian deep-groundwater metagenome": S2_questionable_circular_contigs.tsv

contig	Length	Completeness	Contamination	Multiplicity	phage	plasmid	call	tier
KR0015B_u5822076	4304957	100.0	13.32	1.04	12	14	mixed	chimeric
KR0015B_u21440291	1023505	98.06	5.21	1.0	5	6	mixed	chimeric
KR0015B_u21588353	7588149	95.96	5.21	1.0	18	15	mixed	chimeric
KR0015B_u3766016	3002041	91.76	53.5	1.08	8	9	mixed	chimeric
KR0015B_u10006114	788309	89.82	0.49	1.0	5	8	mixed	Tier-2_borderline
KR0015B_u13038018	3265005	88.6	1.28	1.0	5	8	mixed	Tier-2_borderline
KR0015B_u20996400	1275649	88.54	3.82	1.0	7	14	mixed	Tier-2_borderline
KR0015B_u29914637	883087	87.32	0.39	1.0	4	8	mixed	Tier-2_borderline
KR0015B_u9963066	760156	86.43	0.36	1.0	3	5	mixed	Tier-2_borderline
KR0015B_u17260078	927625	86.19	0.51	1.0	5	10	mixed	Tier-2_borderline
KR0015B_u22845770	726950	84.64	0.21	1.0	4	8	mixed	low_completeness
KR0015B_u3044358	1020469	83.23	1.58	1.0	6	8	mixed	low_completeness
KR0015B_u18022321	1171607	71.29	0.03	1.0	6	5	mixed	low_completeness
KR0015B_u32100623	2775639	67.4	18.57	1.0	15	13	mixed	chimeric
KR0015B_u639884	3538454	61.93	2.34	1.0	7	11	mixed	low_completeness
KR0015B_u30721501	1701414	61.83	0.88	1.0	4	6	mixed	low_completeness
KR0015B_u3032130	1510930	55.35	0.12	1.0	7	11	mixed	low_completeness
KR0015B_u12402210	1203402	32.66	0.11	1.0	14	7	mixed	low_completeness
KR0015B_u20002210	484003	0.0	0.0	1.0	4	3	mixed	low_completeness
KR0015B_u5294102	1031991	22.68	7.53	3.84	11	1	phage_candidate	chimeric
KR0015B_u31431355	1063914	18.55	7.26	1.22	13	0	phage_candidate	chimeric
KR0015B_u12584687	514300	17.31	0.41	1.0	11	2	phage_candidate	low_completeness
KR0015B_u9625831	1927404	98.56	7.25	1.0	6	14	plasmid_candidate	chimeric
KR0015B_u8122014	1368092	98.48	5.22	1.0	4	12	plasmid_candidate	chimeric
KR0015B_u28758666	1679721	97.67	10.43	1.0	4	11	plasmid_candidate	chimeric
KR0015B_u19363615	876061	89.92	0.73	1.0	3	11	plasmid_candidate	Tier-2_borderline
KR0015B_u6301709	572876	89.87	0.62	1.0	3	8	plasmid_candidate	Tier-2_borderline
KR0015B_u1629349	785679	89.85	1.57	1.0	4	10	plasmid_candidate	Tier-2_borderline
KR0015B_u12039324	794160	89.29	1.94	1.0	4	9	plasmid_candidate	Tier-2_borderline
KR0015B_u27878112	623753	89.17	0.48	1.0	3	9	plasmid_candidate	Tier-2_borderline
KR0015B_u21531480	1493033	89.0	4.35	1.0	0	13	plasmid_candidate	Tier-2_borderline
KR0015B_u29792726	610269	88.97	0.62	1.0	3	8	plasmid_candidate	Tier-2_borderline
KR0015B_u33458674	618855	88.88	0.35	1.0	1	6	plasmid_candidate	Tier-2_borderline
KR0015B_u4271865	868986	88.54	0.83	1.0	2	10	plasmid_candidate	Tier-2_borderline
KR0015B_u21666248	859682	88.41	0.02	1.0	2	11	plasmid_candidate	Tier-2_borderline
KR0015B_u30069575	755129	87.74	0.33	1.0	3	7	plasmid_candidate	Tier-2_borderline
KR0015B_u32679862	831661	87.31	0.01	1.0	1	11	plasmid_candidate	Tier-2_borderline
KR0015B_u32230340	605353	86.71	0.38	1.0	3	7	plasmid_candidate	Tier-2_borderline
KR0015B_u25776109	919072	86.69	2.23	1.0	2	8	plasmid_candidate	Tier-2_borderline
KR0015B_u23515939	869101	86.57	0.23	1.0	3	8	plasmid_candidate	Tier-2_borderline
KR0015B_u11502741	827090	86.5	0.22	1.0	1	9	plasmid_candidate	Tier-2_borderline
KR0015B_u19602410	896713	86.49	0.55	1.0	2	7	plasmid_candidate	Tier-2_borderline
KR0015B_u15587925	735545	86.37	0.35	1.0	3	8	plasmid_candidate	Tier-2_borderline
KR0015B_u24038636	775401	85.6	0.41	1.0	1	9	plasmid_candidate	Tier-2_borderline
KR0015B_u17727996	832571	85.57	0.27	1.0	4	10	plasmid_candidate	Tier-2_borderline
KR0015B_u15487771	1104060	85.13	2.3	1.0	4	11	plasmid_candidate	Tier-2_borderline
KR0015B_u21201910	867086	85.02	0.81	1.0	3	9	plasmid_candidate	Tier-2_borderline
KR0015B_u12667661	1383230	84.73	0.8	1.0	4	10	plasmid_candidate	low_completeness
KR0015B_u22162148	1165651	83.44	2.56	1.0	1	8	plasmid_candidate	low_completeness
KR0015B_u16609124	982158	82.09	0.13	1.0	4	11	plasmid_candidate	low_completeness
KR0015B_u7792275	740477	82.08	0.65	1.0	3	9	plasmid_candidate	low_completeness
KR0015B_u10015715	750460	81.61	0.53	1.0	3	9	plasmid_candidate	low_completeness
KR0015B_u12078460	700407	81.41	0.53	1.0	1	9	plasmid_candidate	low_completeness
KR0015B_u6785853	1640527	59.19	2.13	1.0	3	7	plasmid_candidate	low_completeness
KR0015B_u10311626	564004	22.28	0.18	1.0	3	1	weak	low_completeness
KR0015B_u5053247	1151728	21.8	9.9	1.85	2	0	weak	chimeric
KR0015B_u26492021	548375	16.61	0.09	1.0	2	2	weak	low_completeness
KR0015B_u30481432	1098640	13.87	8.35	1.2	3	0	weak	chimeric
KR0015B_u28537873	434232	0.0	0.0	1.0	3	1	weak	low_completeness
KR0015B_u20630375	433138	0.0	0.0	1.0	2	2	weak	low_completeness
KR0015B_u8336916	428066	0.0	0.0	1.0	2	1	weak	low_completeness
KR0015B_u9886697	425615	0.0	0.0	1.0	2	3	weak	low_completeness
KR0015B_u27321237	403097	0.0	0.0	1.0	3	1	weak	low_completeness
