## Supplementary material for "Omnitrophota dominate per-genome cross-replicon lateral gene transfer in a Fennoscandian deep-groundwater metagenome": S4_smoking_gun_topology.tsv

rep	kind	n_phyla	n_phyla_in_tree	n_leaves	disruption_score	n_disruption	domain_clean	per_phylum_disruption	status
KR0015B_u16958799_186	cross-domain	5	6	30	1.7666666666666666	53	False	Altiarchaeota:26;Omnitrophota:0;Patescibacteriota:8;CAIJMQ01:0;Nanobdellota:19;Iainarchaeota:0	OK
KR0015B_u27674409_1044	cross-domain	2	3	18	0.9444444444444444	17	False	Thermoproteota:16;Omnitrophota:1;Ratteibacteria:0	OK
KR0015B_u7679499_281	cross-domain	8	9	12	0.6666666666666666	8	False	Patescibacteriota:8;Planctomycetota:0;Halobacteriota:0;UBA9089:0;Bacteroidota:0;Omnitrophota:0;Auribacterota:0;Spirochaetota:0;Desulfobacterota:0	OK
KR0015B_u14134137_29	cross-domain	3	3	8	0.375	3	False	Patescibacteriota:3;Omnitrophota:0;Nanobdellota:0	OK
KR0015B_u33659312_8	cross-domain	4	4	7	0.7142857142857143	5	True	Iainarchaeota:2;Micrarchaeota:3;Nanobdellota:0;Omnitrophota:0	OK
KR0015B_u13132821_3	cross-domain	3	3	3	0.0	0	True	Iainarchaeota:0;Micrarchaeota:0;Omnitrophota:0	OK
KR0015B_u31837952_2	cross-domain	2	2	2	0.0	0	True	Omnitrophota:0;Nanobdellota:0	OK
KR0015B_u3304315_211	cross-phylum	13	15	120	0.825	99		Omnitrophota:42;Patescibacteriota:19;Ratteibacteria:0;CAIJMQ01:0;Bacteroidota:36;Auribacterota:0;Electryoneota:0;UBA9089:0;Desulfobacterota:2;Spirochaetota:0;Chloroflexota:0;CAYTYR01:0;Campylobacterota:0;Chlamydiota:0;Planctomycetota:0	OK
KR0015B_u12043896_1775	cross-phylum	8	9	90	1.0444444444444445	94		Auribacterota:88;Omnitrophota:6;Desulfobacterota:0;CAYTYR01:0;CAIJMQ01:0;UBA9089:0;Electryoneota:0;Chlamydiota:0;Planctomycetota:0	OK
KR0015B_u8791660_1046	cross-phylum	8	8	145	1.0689655172413792	155		Omnitrophota:38;CAYTYR01:0;CAIJMQ01:0;Patescibacteriota:0;Desulfobacterota:0;Electryoneota:0;Planctomycetota:117;Auribacterota:0	OK
KR0015B_u33524936_722	cross-phylum	6	7	90	1.0	90		Desulfobacterota:85;Omnitrophota:5;CAIJMQ01:0;Auribacterota:0;Patescibacteriota:0;Planctomycetota:0;Spirochaetota:0	OK
KR0015B_u21661492_7	cross-phylum	5	5	83	0.060240963855421686	5		CAYTYR01:0;Omnitrophota:5;CAIJMQ01:0;Planctomycetota:0;Auribacterota:0	OK
KR0015B_u4111095_1503	cross-phylum	5	5	73	0.1095890410958904	8		Omnitrophota:8;Planctomycetota:0;CAIJMQ01:0;CAYTYR01:0;Campylobacterota:0	OK
KR0015B_u18384969_1020	cross-phylum	4	5	142	0.04225352112676056	6		Omnitrophota:6;Auribacterota:0;CAYTYR01:0;CAIJMQ01:0;Chloroflexota:0	OK
KR0015B_u4969976_1663	cross-phylum	4	6	46	1.7173913043478262	79		Planctomycetota:43;Omnitrophota:3;Ratteibacteria:0;Patescibacteriota:33;Chloroflexota:0;Desulfobacterota:0	OK
