## Supplementary material for "Omnitrophota dominate per-genome cross-replicon lateral gene transfer in a Fennoscandian deep-groundwater metagenome": S5_rbcl_landscape.tsv

rep	n_members	n_contigs	contigs	min_contig_kbp	max_contig_kbp	n_chrom_in_cluster	n_mobile_in_cluster	n_other_in_cluster	in_794_cross_replicon
KR0015B_u13696742_133	16	16	KR0015B_u12039324,KR0015B_u13696742,KR0015B_u15390535,KR0015B_u15587925,KR0015B_u1629349,KR0015B_u19602410,KR0015B_u21201910,KR0015B_u22162148,KR0015B_u22845770,KR0015B_u24038636,KR0015B_u27878112,KR0015B_u29792726,KR0015B_u30069575,KR0015B_u4946503,KR0015B_u6301709,KR0015B_u7112931	572.9	1165.7	4	0	12	False
KR0015B_u15487771_144	11	11	KR0015B_u1458595,KR0015B_u15201711,KR0015B_u15487771,KR0015B_u19363615,KR0015B_u19640927,KR0015B_u21201910,KR0015B_u22845770,KR0015B_u25776109,KR0015B_u30069575,KR0015B_u3044358,KR0015B_u4271865	712.4	1222.3	3	0	8	False
KR0015B_u23515939_834	9	9	KR0015B_u10006114,KR0015B_u10015715,KR0015B_u11502741,KR0015B_u12078460,KR0015B_u17727996,KR0015B_u23515939,KR0015B_u32230340,KR0015B_u7792275,KR0015B_u9886697	425.6	869.1	0	0	9	False
KR0015B_u1385826_1591	3	3	KR0015B_u1356703,KR0015B_u1385826,KR0015B_u9529346	1327.8	2985.7	3	0	0	False
KR0015B_u6561936_874	3	3	KR0015B_u14039276,KR0015B_u1873630,KR0015B_u6561936	935.0	1196.9	3	0	0	False
KR0015B_u23441012_1305	3	3	KR0015B_u16958799,KR0015B_u23441012,KR0015B_u8546720	1929.6	2497.2	3	0	0	False
KR0015B_u1276372_402	2	2	KR0015B_u10724983,KR0015B_u1276372	1175.2	1472.8	2	0	0	False
KR0015B_u9963066_597	2	2	KR0015B_u16977065,KR0015B_u9963066	660.6	760.2	1	0	1	False
KR0015B_u32679862_244	2	2	KR0015B_u21666248,KR0015B_u32679862	831.7	859.7	0	0	2	False
KR0015B_u27674409_225	2	2	KR0015B_u27674409,KR0015B_u28175727	1936.8	2154.2	2	0	0	False
KR0015B_u3587121_541	2	2	KR0015B_u14002131,KR0015B_u3587121	1240.6	1648.7	2	0	0	False
KR0015B_u28095586_323	1	1	KR0015B_u28095586	1398.7	1398.7	1	0	0	False
KR0015B_u14039276_524	1	1	KR0015B_u14039276	1196.9	1196.9	1	0	0	False
KR0015B_u20427365_408	1	1	KR0015B_u20427365	780.4	780.4	1	0	0	False
KR0015B_u29914637_121	1	1	KR0015B_u29914637	883.1	883.1	0	0	1	False
KR0015B_u20996400_637	1	1	KR0015B_u20996400	1275.6	1275.6	0	0	1	False
KR0015B_u19640927_43	1	1	KR0015B_u19640927	1064.5	1064.5	1	0	0	False
KR0015B_u22213857_1060	1	1	KR0015B_u22213857	2059.8	2059.8	1	0	0	False
KR0015B_u967988_949	1	1	KR0015B_u967988	1284.2	1284.2	1	0	0	False
KR0015B_u2978296_52	1	1	KR0015B_u2978296	754.2	754.2	1	0	0	False
KR0015B_u4250215_810	1	1	KR0015B_u4250215	1197.4	1197.4	1	0	0	False
KR0015B_u17260078_340	1	1	KR0015B_u17260078	927.6	927.6	0	0	1	False
KR0015B_u672393_70	1	1	KR0015B_u672393	1381.4	1381.4	1	0	0	False
KR0015B_u5822076_1711	1	1	KR0015B_u5822076	4305.0	4305.0	0	0	1	False
KR0015B_u22722390_1173	1	1	KR0015B_u22722390	1029.7	1029.7	1	0	0	False
KR0015B_u19602410_776	1	1	KR0015B_u19602410	896.7	896.7	0	0	1	False
KR0015B_u13038018_2714	1	1	KR0015B_u13038018	3265.0	3265.0	0	0	1	False
KR0015B_u25682717_459	1	1	KR0015B_u25682717	1426.9	1426.9	1	0	0	False
KR0015B_u13038018_437	1	1	KR0015B_u13038018	3265.0	3265.0	0	0	1	False
KR0015B_u12667661_1058	1	1	KR0015B_u12667661	1383.2	1383.2	0	0	1	False
KR0015B_u4290617_1178	1	1	KR0015B_u4290617	1108.0	1108.0	1	0	0	False
KR0015B_u21021406_746	1	1	KR0015B_u21021406	1157.1	1157.1	1	0	0	False
KR0015B_u13238400_668	1	1	KR0015B_u13238400	1028.0	1028.0	1	0	0	False
KR0015B_u1458595_1000	1	1	KR0015B_u1458595	1222.3	1222.3	1	0	0	False
KR0015B_u33458674_503	1	1	KR0015B_u33458674	618.9	618.9	0	0	1	False
KR0015B_u7698008_893	1	1	KR0015B_u7698008	1207.8	1207.8	1	0	0	False
KR0015B_u3532987_89	1	1	KR0015B_u3532987	920.8	920.8	1	0	0	False
