## Supplementary material for "Omnitrophota dominate per-genome cross-replicon lateral gene transfer in a Fennoscandian deep-groundwater metagenome": S7_phylum_enrichment_test.tsv

phylum	domain	n_chrom	mean_length_mbp	mean_n_clusters	median_n_clusters	mean_clusters_per_mbp	median_clusters_per_mbp	p_clusters_greater	p_rate_greater	q_clusters	q_rate	sig_clusters_q05	sig_rate_q05
Patescibacteriota	Bacteria	82	0.892	2.6	2.0	3.0	2.9	1.0	0.9999999998002056	1.0	0.9999999998002056	False	False
Omnitrophota	Bacteria	77	2.097	59.4	67.0	29.3	28.0	6.422727903532365e-32	5.5793333595449375e-31	1.2845455807064729e-30	1.1158666719089874e-29	True	True
Nanobdellota	Archaea	19	1.25	1.8	2.0	1.6	1.3	0.9999992218388399	0.9999998496118093	1.0	0.9999999998002056	False	False
Desulfobacterota	Bacteria	4	4.321	13.2	14.0	3.2	3.4	0.28842470262901027	0.8112485818938754	0.7339423408664602	0.9999999998002056	False	False
Planctomycetota	Bacteria	4	3.813	7.0	7.0	2.2	2.2	0.40366828747655314	0.9507508008964638	0.7339423408664602	0.9999999998002056	False	False
Campylobacterota	Bacteria	3	2.631	15.3	9.0	5.8	3.4	0.24797963481345153	0.5743181614951264	0.7339423408664602	0.9999999998002056	False	False
Micrarchaeota	Archaea	3	1.382	1.3	1.0	1.0	0.8	0.9869093529773824	0.9988241080211034	1.0	0.9999999998002056	False	False
Altiarchaeota	Archaea	3	2.26	36.7	32.0	16.4	16.6	0.06321073015484414	0.08639005633550925	0.6321073015484414	0.8639005633550925	False	False
Thermoproteota	Archaea	3	2.189	9.0	9.0	4.2	4.6	0.3676627518848209	0.5708083698470892	0.7339423408664602	0.9999999998002056	False	False
CAIJMQ01	Bacteria	2	1.544	11.5	11.5	7.4	7.4	0.31667042437538007	0.3080121613162837	0.7339423408664602	0.9999999998002056	False	False
Auribacterota	Bacteria	2	3.368	9.5	9.5	2.8	2.8	0.3548287938644804	0.7551640883483859	0.7339423408664602	0.9999999998002056	False	False
Bacteroidota	Bacteria	2	3.596	4.0	4.0	1.2	1.2	0.7235361044059823	0.9697755521774122	0.964714805874643	0.9999999998002056	False	False
Aenigmatarchaeota	Archaea	1	1.222	3.0	3.0	2.5	2.5	0.685894792938563	0.6981132075471699	0.964714805874643	0.9999999998002056	False	False
Halobacteriota	Archaea	1	2.986	24.0	24.0	8.0	8.0	0.24786324697413836	0.3820754716981132	0.7339423408664602	0.9999999998002056	False	False
Chloroflexota	Bacteria	1	1.908	11.0	11.0	5.8	5.8	0.37444791778152653	0.41981132075471694	0.7339423408664602	0.9999999998002056	False	False
Chlamydiota	Bacteria	1	1.953	2.0	2.0	1.0	1.0	0.8231552369964039	0.8820754716981133	0.9684179258781223	0.9999999998002056	False	False
CAYTYR01	Bacteria	1	1.917	46.0	46.0	24.0	24.0	0.14672799738072329	0.19339622641509432	0.7339423408664602	0.9999999998002056	False	False
Electryoneota	Bacteria	1	3.397	3.0	3.0	0.9	0.9	0.685894792938563	0.9528301886792453	0.964714805874643	0.9999999998002056	False	False
Iainarchaeota	Archaea	1	1.432	2.0	2.0	1.4	1.4	0.8231552369964039	0.8301886792452831	0.9684179258781223	0.9999999998002056	False	False
Spirochaetota	Bacteria	1	4.054	4.0	4.0	1.0	1.0	0.5748651611691032	0.9103773584905661	0.9581086019485054	0.9999999998002056	False	False
