## Supplementary material for "Omnitrophota dominate per-genome cross-replicon lateral gene transfer in a Fennoscandian deep-groundwater metagenome": S8_chimera_screen.tsv

contig	label	window_start	window_end	gc	tnf_dist_from_contig_mean	adj_tnf_seam
KR0015B_u20424375	hub_233kbp	0	5000	0.4114	0.0175
KR0015B_u20424375	hub_233kbp	1000	6000	0.4134	0.0182	0.0107
KR0015B_u20424375	hub_233kbp	2000	7000	0.4262	0.0236	0.0127
KR0015B_u20424375	hub_233kbp	3000	8000	0.431	0.0271	0.01
KR0015B_u20424375	hub_233kbp	4000	9000	0.4378	0.0321	0.0105
KR0015B_u20424375	hub_233kbp	5000	10000	0.4422	0.0318	0.0091
KR0015B_u20424375	hub_233kbp	6000	11000	0.4474	0.034	0.01
KR0015B_u20424375	hub_233kbp	7000	12000	0.4528	0.0365	0.0087
KR0015B_u20424375	hub_233kbp	8000	13000	0.456	0.0416	0.0098
KR0015B_u20424375	hub_233kbp	9000	14000	0.4566	0.0411	0.0083
KR0015B_u20424375	hub_233kbp	10000	15000	0.4604	0.0435	0.0085
KR0015B_u20424375	hub_233kbp	11000	16000	0.4618	0.0442	0.0085
KR0015B_u20424375	hub_233kbp	12000	17000	0.4614	0.0438	0.0084
KR0015B_u20424375	hub_233kbp	13000	18000	0.4626	0.0448	0.008
KR0015B_u20424375	hub_233kbp	14000	19000	0.4606	0.0445	0.0083
KR0015B_u20424375	hub_233kbp	15000	20000	0.4628	0.0448	0.0079
KR0015B_u20424375	hub_233kbp	16000	21000	0.4556	0.0413	0.0083
KR0015B_u20424375	hub_233kbp	17000	22000	0.4512	0.0394	0.0088
KR0015B_u20424375	hub_233kbp	18000	23000	0.4436	0.0363	0.0093
KR0015B_u20424375	hub_233kbp	19000	24000	0.4388	0.0365	0.0095
KR0015B_u20424375	hub_233kbp	20000	25000	0.4336	0.0355	0.0095
KR0015B_u20424375	hub_233kbp	21000	26000	0.4356	0.036	0.0084
KR0015B_u20424375	hub_233kbp	22000	27000	0.4324	0.0363	0.0101
KR0015B_u20424375	hub_233kbp	23000	28000	0.4342	0.0378	0.0078
KR0015B_u20424375	hub_233kbp	24000	29000	0.4372	0.036	0.0085
KR0015B_u20424375	hub_233kbp	25000	30000	0.4408	0.0347	0.0098
KR0015B_u20424375	hub_233kbp	26000	31000	0.4418	0.0291	0.0113
KR0015B_u20424375	hub_233kbp	27000	32000	0.4342	0.0221	0.0127
KR0015B_u20424375	hub_233kbp	28000	33000	0.4412	0.0191	0.0118
KR0015B_u20424375	hub_233kbp	29000	34000	0.441	0.0178	0.0107
KR0015B_u20424375	hub_233kbp	30000	35000	0.4338	0.0162	0.011
KR0015B_u20424375	hub_233kbp	31000	36000	0.4446	0.0195	0.01
KR0015B_u20424375	hub_233kbp	32000	37000	0.4508	0.0204	0.0101
KR0015B_u20424375	hub_233kbp	33000	38000	0.4522	0.0217	0.0098
KR0015B_u20424375	hub_233kbp	34000	39000	0.4522	0.0191	0.0099
KR0015B_u20424375	hub_233kbp	35000	40000	0.4542	0.018	0.0092
KR0015B_u20424375	hub_233kbp	36000	41000	0.4322	0.0156	0.012
KR0015B_u20424375	hub_233kbp	37000	42000	0.4318	0.0163	0.0093
KR0015B_u20424375	hub_233kbp	38000	43000	0.4178	0.018	0.0106
KR0015B_u20424375	hub_233kbp	39000	44000	0.411	0.0186	0.0086
KR0015B_u20424375	hub_233kbp	40000	45000	0.4124	0.0189	0.0087
KR0015B_u20424375	hub_233kbp	41000	46000	0.4156	0.0168	0.0099
KR0015B_u20424375	hub_233kbp	42000	47000	0.413	0.0156	0.0099
KR0015B_u20424375	hub_233kbp	43000	48000	0.4108	0.0155	0.0087
KR0015B_u20424375	hub_233kbp	44000	49000	0.411	0.0154	0.009
KR0015B_u20424375	hub_233kbp	45000	50000	0.4114	0.0157	0.0101
KR0015B_u20424375	hub_233kbp	46000	51000	0.4146	0.0154	0.01
KR0015B_u20424375	hub_233kbp	47000	52000	0.4234	0.018	0.0113
KR0015B_u20424375	hub_233kbp	48000	53000	0.4302	0.0181	0.0086
KR0015B_u20424375	hub_233kbp	49000	54000	0.4404	0.0183	0.0091
KR0015B_u20424375	hub_233kbp	50000	55000	0.439	0.0186	0.0095
KR0015B_u20424375	hub_233kbp	51000	56000	0.4428	0.0185	0.0088
KR0015B_u20424375	hub_233kbp	52000	57000	0.444	0.0174	0.0095
KR0015B_u20424375	hub_233kbp	53000	58000	0.4436	0.0175	0.0092
KR0015B_u20424375	hub_233kbp	54000	59000	0.4462	0.0181	0.0085
KR0015B_u20424375	hub_233kbp	55000	60000	0.4448	0.0174	0.0095
KR0015B_u20424375	hub_233kbp	56000	61000	0.4464	0.0178	0.0086
KR0015B_u20424375	hub_233kbp	57000	62000	0.4434	0.018	0.009
KR0015B_u20424375	hub_233kbp	58000	63000	0.45	0.0186	0.0091
KR0015B_u20424375	hub_233kbp	59000	64000	0.4502	0.0193	0.0087
KR0015B_u20424375	hub_233kbp	60000	65000	0.4546	0.0199	0.0086
KR0015B_u20424375	hub_233kbp	61000	66000	0.4506	0.0197	0.0102
KR0015B_u20424375	hub_233kbp	62000	67000	0.4534	0.0206	0.0083
KR0015B_u20424375	hub_233kbp	63000	68000	0.447	0.0213	0.0097
KR0015B_u20424375	hub_233kbp	64000	69000	0.4358	0.0233	0.0104
KR0015B_u20424375	hub_233kbp	65000	70000	0.4332	0.0241	0.0093
KR0015B_u20424375	hub_233kbp	66000	71000	0.4326	0.0228	0.0102
KR0015B_u20424375	hub_233kbp	67000	72000	0.4368	0.0235	0.0086
KR0015B_u20424375	hub_233kbp	68000	73000	0.4396	0.0223	0.0086
KR0015B_u20424375	hub_233kbp	69000	74000	0.4448	0.0185	0.0129
KR0015B_u20424375	hub_233kbp	70000	75000	0.4416	0.018	0.0085
KR0015B_u20424375	hub_233kbp	71000	76000	0.4402	0.0175	0.0083
KR0015B_u20424375	hub_233kbp	72000	77000	0.4386	0.0187	0.0098
KR0015B_u20424375	hub_233kbp	73000	78000	0.4348	0.0182	0.0093
KR0015B_u20424375	hub_233kbp	74000	79000	0.4312	0.022	0.0127
KR0015B_u20424375	hub_233kbp	75000	80000	0.4304	0.0201	0.0093
KR0015B_u20424375	hub_233kbp	76000	81000	0.4326	0.0184	0.0095
KR0015B_u20424375	hub_233kbp	77000	82000	0.4292	0.015	0.012
KR0015B_u20424375	hub_233kbp	78000	83000	0.4324	0.0148	0.0086
KR0015B_u20424375	hub_233kbp	79000	84000	0.433	0.0148	0.0097
KR0015B_u20424375	hub_233kbp	80000	85000	0.4394	0.0156	0.0105
KR0015B_u20424375	hub_233kbp	81000	86000	0.4374	0.0172	0.01
KR0015B_u20424375	hub_233kbp	82000	87000	0.4326	0.0155	0.0105
KR0015B_u20424375	hub_233kbp	83000	88000	0.4302	0.0167	0.0098
KR0015B_u20424375	hub_233kbp	84000	89000	0.4386	0.018	0.0103
KR0015B_u20424375	hub_233kbp	85000	90000	0.4252	0.0153	0.0124
KR0015B_u20424375	hub_233kbp	86000	91000	0.4284	0.0153	0.0085
KR0015B_u20424375	hub_233kbp	87000	92000	0.4252	0.0156	0.009
KR0015B_u20424375	hub_233kbp	88000	93000	0.4196	0.0159	0.0093
KR0015B_u20424375	hub_233kbp	89000	94000	0.4118	0.016	0.0099
KR0015B_u20424375	hub_233kbp	90000	95000	0.413	0.019	0.014
KR0015B_u20424375	hub_233kbp	91000	96000	0.4006	0.0246	0.0121
KR0015B_u20424375	hub_233kbp	92000	97000	0.3946	0.0241	0.0094
KR0015B_u20424375	hub_233kbp	93000	98000	0.3964	0.0242	0.0086
KR0015B_u20424375	hub_233kbp	94000	99000	0.3928	0.0262	0.0105
KR0015B_u20424375	hub_233kbp	95000	100000	0.4026	0.0233	0.0105
KR0015B_u20424375	hub_233kbp	96000	101000	0.4126	0.0191	0.0118
KR0015B_u20424375	hub_233kbp	97000	102000	0.4248	0.0195	0.0111
KR0015B_u20424375	hub_233kbp	98000	103000	0.4242	0.0191	0.0092
KR0015B_u20424375	hub_233kbp	99000	104000	0.4202	0.0179	0.0096
KR0015B_u20424375	hub_233kbp	100000	105000	0.4242	0.0176	0.0088
KR0015B_u20424375	hub_233kbp	101000	106000	0.419	0.0188	0.0078
KR0015B_u20424375	hub_233kbp	102000	107000	0.4128	0.0167	0.0104
KR0015B_u20424375	hub_233kbp	103000	108000	0.4188	0.0148	0.0094
KR0015B_u20424375	hub_233kbp	104000	109000	0.416	0.0146	0.0079
KR0015B_u20424375	hub_233kbp	105000	110000	0.4072	0.016	0.0106
KR0015B_u20424375	hub_233kbp	106000	111000	0.3994	0.0178	0.0105
KR0015B_u20424375	hub_233kbp	107000	112000	0.3956	0.0186	0.0096
KR0015B_u20424375	hub_233kbp	108000	113000	0.3844	0.0186	0.0098
KR0015B_u20424375	hub_233kbp	109000	114000	0.3912	0.017	0.0092
KR0015B_u20424375	hub_233kbp	110000	115000	0.3826	0.0191	0.01
KR0015B_u20424375	hub_233kbp	111000	116000	0.3886	0.0188	0.0103
KR0015B_u20424375	hub_233kbp	112000	117000	0.3904	0.0201	0.0087
KR0015B_u20424375	hub_233kbp	113000	118000	0.3898	0.0236	0.0106
KR0015B_u20424375	hub_233kbp	114000	119000	0.3936	0.0247	0.0107
KR0015B_u20424375	hub_233kbp	115000	120000	0.4008	0.0231	0.012
KR0015B_u20424375	hub_233kbp	116000	121000	0.4066	0.0217	0.0112
KR0015B_u20424375	hub_233kbp	117000	122000	0.414	0.0188	0.0105
KR0015B_u20424375	hub_233kbp	118000	123000	0.4204	0.0182	0.0111
KR0015B_u20424375	hub_233kbp	119000	124000	0.4238	0.0149	0.0118
KR0015B_u20424375	hub_233kbp	120000	125000	0.426	0.0153	0.0113
KR0015B_u20424375	hub_233kbp	121000	126000	0.4298	0.0162	0.0108
KR0015B_u20424375	hub_233kbp	122000	127000	0.4274	0.0169	0.0103
KR0015B_u20424375	hub_233kbp	123000	128000	0.4292	0.0173	0.0095
KR0015B_u20424375	hub_233kbp	124000	129000	0.4298	0.0162	0.0088
KR0015B_u20424375	hub_233kbp	125000	130000	0.4342	0.0162	0.0096
KR0015B_u20424375	hub_233kbp	126000	131000	0.4362	0.0166	0.0087
KR0015B_u20424375	hub_233kbp	127000	132000	0.4362	0.0161	0.009
KR0015B_u20424375	hub_233kbp	128000	133000	0.4388	0.0171	0.0084
KR0015B_u20424375	hub_233kbp	129000	134000	0.4374	0.0171	0.0095
KR0015B_u20424375	hub_233kbp	130000	135000	0.442	0.0175	0.0095
KR0015B_u20424375	hub_233kbp	131000	136000	0.438	0.0159	0.0086
KR0015B_u20424375	hub_233kbp	132000	137000	0.434	0.0165	0.0087
KR0015B_u20424375	hub_233kbp	133000	138000	0.4308	0.0178	0.0083
KR0015B_u20424375	hub_233kbp	134000	139000	0.428	0.016	0.0096
KR0015B_u20424375	hub_233kbp	135000	140000	0.4178	0.0152	0.0101
KR0015B_u20424375	hub_233kbp	136000	141000	0.4206	0.0149	0.0081
KR0015B_u20424375	hub_233kbp	137000	142000	0.4208	0.0144	0.0081
KR0015B_u20424375	hub_233kbp	138000	143000	0.4256	0.016	0.0092
KR0015B_u20424375	hub_233kbp	139000	144000	0.4228	0.0162	0.0089
KR0015B_u20424375	hub_233kbp	140000	145000	0.4284	0.0157	0.0091
KR0015B_u20424375	hub_233kbp	141000	146000	0.4216	0.0154	0.0097
KR0015B_u20424375	hub_233kbp	142000	147000	0.4124	0.0154	0.0095
KR0015B_u20424375	hub_233kbp	143000	148000	0.4046	0.0155	0.0117
KR0015B_u20424375	hub_233kbp	144000	149000	0.4064	0.0178	0.0112
KR0015B_u20424375	hub_233kbp	145000	150000	0.4086	0.021	0.0096
KR0015B_u20424375	hub_233kbp	146000	151000	0.41	0.0182	0.0104
KR0015B_u20424375	hub_233kbp	147000	152000	0.4074	0.0186	0.01
KR0015B_u20424375	hub_233kbp	148000	153000	0.393	0.0173	0.0108
KR0015B_u20424375	hub_233kbp	149000	154000	0.387	0.0182	0.0118
KR0015B_u20424375	hub_233kbp	150000	155000	0.3874	0.0185	0.0091
KR0015B_u20424375	hub_233kbp	151000	156000	0.3926	0.0169	0.0101
KR0015B_u20424375	hub_233kbp	152000	157000	0.4116	0.016	0.0131
KR0015B_u20424375	hub_233kbp	153000	158000	0.4258	0.0191	0.0111
KR0015B_u20424375	hub_233kbp	154000	159000	0.424	0.0181	0.0076
KR0015B_u20424375	hub_233kbp	155000	160000	0.42	0.0195	0.0087
KR0015B_u20424375	hub_233kbp	156000	161000	0.4226	0.0189	0.0088
KR0015B_u20424375	hub_233kbp	157000	162000	0.4136	0.0169	0.0099
KR0015B_u20424375	hub_233kbp	158000	163000	0.412	0.0159	0.0087
KR0015B_u20424375	hub_233kbp	159000	164000	0.4186	0.0185	0.0096
KR0015B_u20424375	hub_233kbp	160000	165000	0.4214	0.0168	0.0094
KR0015B_u20424375	hub_233kbp	161000	166000	0.404	0.019	0.0095
KR0015B_u20424375	hub_233kbp	162000	167000	0.4126	0.0198	0.0088
KR0015B_u20424375	hub_233kbp	163000	168000	0.4178	0.0181	0.009
KR0015B_u20424375	hub_233kbp	164000	169000	0.4212	0.0156	0.0109
KR0015B_u20424375	hub_233kbp	165000	170000	0.4108	0.0166	0.0107
KR0015B_u20424375	hub_233kbp	166000	171000	0.4256	0.0165	0.0102
KR0015B_u20424375	hub_233kbp	167000	172000	0.4248	0.0172	0.01
KR0015B_u20424375	hub_233kbp	168000	173000	0.4174	0.0169	0.0093
KR0015B_u20424375	hub_233kbp	169000	174000	0.4146	0.015	0.0095
KR0015B_u20424375	hub_233kbp	170000	175000	0.414	0.0143	0.01
KR0015B_u20424375	hub_233kbp	171000	176000	0.4102	0.0157	0.0082
KR0015B_u20424375	hub_233kbp	172000	177000	0.405	0.016	0.0091
KR0015B_u20424375	hub_233kbp	173000	178000	0.4146	0.0142	0.0093
KR0015B_u20424375	hub_233kbp	174000	179000	0.4178	0.0159	0.0102
KR0015B_u20424375	hub_233kbp	175000	180000	0.4248	0.0172	0.0113
KR0015B_u20424375	hub_233kbp	176000	181000	0.423	0.0218	0.0126
KR0015B_u20424375	hub_233kbp	177000	182000	0.4274	0.033	0.0164
KR0015B_u20424375	hub_233kbp	178000	183000	0.4212	0.0407	0.0119
KR0015B_u20424375	hub_233kbp	179000	184000	0.4118	0.0449	0.0111
KR0015B_u20424375	hub_233kbp	180000	185000	0.4156	0.0395	0.0118
KR0015B_u20424375	hub_233kbp	181000	186000	0.4154	0.029	0.014
KR0015B_u20424375	hub_233kbp	182000	187000	0.4104	0.0214	0.0157
KR0015B_u20424375	hub_233kbp	183000	188000	0.4198	0.0163	0.0117
KR0015B_u20424375	hub_233kbp	184000	189000	0.4262	0.0124	0.0102
KR0015B_u20424375	hub_233kbp	185000	190000	0.4178	0.0155	0.0087
KR0015B_u20424375	hub_233kbp	186000	191000	0.4198	0.0196	0.01
KR0015B_u20424375	hub_233kbp	187000	192000	0.4214	0.0153	0.0107
KR0015B_u20424375	hub_233kbp	188000	193000	0.4084	0.0178	0.0108
KR0015B_u20424375	hub_233kbp	189000	194000	0.4052	0.0194	0.01
KR0015B_u20424375	hub_233kbp	190000	195000	0.4066	0.0185	0.0106
KR0015B_u20424375	hub_233kbp	191000	196000	0.4018	0.0221	0.0111
KR0015B_u20424375	hub_233kbp	192000	197000	0.3922	0.0238	0.0092
KR0015B_u20424375	hub_233kbp	193000	198000	0.403	0.0198	0.0099
KR0015B_u20424375	hub_233kbp	194000	199000	0.3994	0.0192	0.0096
KR0015B_u20424375	hub_233kbp	195000	200000	0.4028	0.0164	0.011
KR0015B_u20424375	hub_233kbp	196000	201000	0.4082	0.0153	0.0094
KR0015B_u20424375	hub_233kbp	197000	202000	0.416	0.0158	0.0105
KR0015B_u20424375	hub_233kbp	198000	203000	0.4098	0.0193	0.0102
KR0015B_u20424375	hub_233kbp	199000	204000	0.4062	0.0223	0.0101
KR0015B_u20424375	hub_233kbp	200000	205000	0.3976	0.0251	0.0095
KR0015B_u20424375	hub_233kbp	201000	206000	0.3966	0.0287	0.0098
KR0015B_u20424375	hub_233kbp	202000	207000	0.3992	0.0241	0.0097
KR0015B_u20424375	hub_233kbp	203000	208000	0.3966	0.0269	0.0085
KR0015B_u20424375	hub_233kbp	204000	209000	0.4002	0.0238	0.0093
KR0015B_u20424375	hub_233kbp	205000	210000	0.4078	0.0236	0.0081
KR0015B_u20424375	hub_233kbp	206000	211000	0.405	0.0214	0.0095
KR0015B_u20424375	hub_233kbp	207000	212000	0.4066	0.0207	0.0095
KR0015B_u20424375	hub_233kbp	208000	213000	0.406	0.0167	0.0117
KR0015B_u20424375	hub_233kbp	209000	214000	0.412	0.0157	0.0092
KR0015B_u20424375	hub_233kbp	210000	215000	0.4124	0.016	0.0081
KR0015B_u20424375	hub_233kbp	211000	216000	0.4172	0.0154	0.0079
KR0015B_u20424375	hub_233kbp	212000	217000	0.406	0.02	0.0135
KR0015B_u20424375	hub_233kbp	213000	218000	0.4102	0.0205	0.009
KR0015B_u20424375	hub_233kbp	214000	219000	0.4026	0.0244	0.0103
KR0015B_u20424375	hub_233kbp	215000	220000	0.399	0.0238	0.0081
KR0015B_u20424375	hub_233kbp	216000	221000	0.3944	0.025	0.0083
KR0015B_u20424375	hub_233kbp	217000	222000	0.397	0.0196	0.0119
KR0015B_u20424375	hub_233kbp	218000	223000	0.392	0.0233	0.0106
KR0015B_u20424375	hub_233kbp	219000	224000	0.3922	0.0231	0.0082
KR0015B_u20424375	hub_233kbp	220000	225000	0.3934	0.025	0.0088
KR0015B_u20424375	hub_233kbp	221000	226000	0.3946	0.0252	0.0086
KR0015B_u20424375	hub_233kbp	222000	227000	0.395	0.025	0.0085
KR0015B_u20424375	hub_233kbp	223000	228000	0.3956	0.0205	0.0107
KR0015B_u20424375	hub_233kbp	224000	229000	0.4032	0.0187	0.008
KR0015B_u20424375	hub_233kbp	225000	230000	0.4006	0.0175	0.009
KR0015B_u20424375	hub_233kbp	226000	231000	0.4022	0.0174	0.0117
KR0015B_u20424375	hub_233kbp	227000	232000	0.406	0.0199	0.01
KR0015B_u20424375	hub_233kbp	228000	233000	0.4044	0.0245	0.0101
KR0015B_u29249220	hub_123kbp	0	5000	0.436	0.0267
KR0015B_u29249220	hub_123kbp	1000	6000	0.428	0.0256	0.0081
KR0015B_u29249220	hub_123kbp	2000	7000	0.428	0.0226	0.0104
KR0015B_u29249220	hub_123kbp	3000	8000	0.43	0.0225	0.0089
KR0015B_u29249220	hub_123kbp	4000	9000	0.4356	0.0226	0.0092
KR0015B_u29249220	hub_123kbp	5000	10000	0.4336	0.0222	0.0089
KR0015B_u29249220	hub_123kbp	6000	11000	0.439	0.0237	0.01
KR0015B_u29249220	hub_123kbp	7000	12000	0.4332	0.0252	0.0081
KR0015B_u29249220	hub_123kbp	8000	13000	0.4332	0.0255	0.0089
KR0015B_u29249220	hub_123kbp	9000	14000	0.424	0.0249	0.0093
KR0015B_u29249220	hub_123kbp	10000	15000	0.4264	0.0228	0.0102
KR0015B_u29249220	hub_123kbp	11000	16000	0.4258	0.0195	0.0106
KR0015B_u29249220	hub_123kbp	12000	17000	0.4302	0.0221	0.0104
KR0015B_u29249220	hub_123kbp	13000	18000	0.4326	0.0243	0.0096
KR0015B_u29249220	hub_123kbp	14000	19000	0.4386	0.0247	0.0089
KR0015B_u29249220	hub_123kbp	15000	20000	0.4382	0.0246	0.0091
KR0015B_u29249220	hub_123kbp	16000	21000	0.4352	0.0252	0.0085
KR0015B_u29249220	hub_123kbp	17000	22000	0.4296	0.0234	0.0099
KR0015B_u29249220	hub_123kbp	18000	23000	0.4242	0.0242	0.0101
KR0015B_u29249220	hub_123kbp	19000	24000	0.4248	0.0245	0.008
KR0015B_u29249220	hub_123kbp	20000	25000	0.4264	0.0254	0.0081
KR0015B_u29249220	hub_123kbp	21000	26000	0.4274	0.0272	0.0084
KR0015B_u29249220	hub_123kbp	22000	27000	0.4298	0.0271	0.0077
KR0015B_u29249220	hub_123kbp	23000	28000	0.4292	0.029	0.0089
KR0015B_u29249220	hub_123kbp	24000	29000	0.425	0.0277	0.0081
KR0015B_u29249220	hub_123kbp	25000	30000	0.421	0.0269	0.0079
KR0015B_u29249220	hub_123kbp	26000	31000	0.4224	0.0268	0.0086
KR0015B_u29249220	hub_123kbp	27000	32000	0.4194	0.0272	0.0078
KR0015B_u29249220	hub_123kbp	28000	33000	0.4178	0.0257	0.0089
KR0015B_u29249220	hub_123kbp	29000	34000	0.418	0.0249	0.0092
KR0015B_u29249220	hub_123kbp	30000	35000	0.4134	0.0235	0.0088
KR0015B_u29249220	hub_123kbp	31000	36000	0.408	0.0228	0.0091
KR0015B_u29249220	hub_123kbp	32000	37000	0.4084	0.0203	0.0096
KR0015B_u29249220	hub_123kbp	33000	38000	0.4052	0.0201	0.0113
KR0015B_u29249220	hub_123kbp	34000	39000	0.4018	0.0178	0.0104
KR0015B_u29249220	hub_123kbp	35000	40000	0.4064	0.0166	0.0095
KR0015B_u29249220	hub_123kbp	36000	41000	0.4084	0.0179	0.0123
KR0015B_u29249220	hub_123kbp	37000	42000	0.4164	0.0176	0.0095
KR0015B_u29249220	hub_123kbp	38000	43000	0.4164	0.0178	0.0102
KR0015B_u29249220	hub_123kbp	39000	44000	0.4242	0.0188	0.0099
KR0015B_u29249220	hub_123kbp	40000	45000	0.4228	0.0194	0.0094
KR0015B_u29249220	hub_123kbp	41000	46000	0.426	0.018	0.0093
KR0015B_u29249220	hub_123kbp	42000	47000	0.42	0.018	0.0087
KR0015B_u29249220	hub_123kbp	43000	48000	0.422	0.0171	0.0094
KR0015B_u29249220	hub_123kbp	44000	49000	0.4136	0.0166	0.0091
KR0015B_u29249220	hub_123kbp	45000	50000	0.4126	0.0176	0.0095
KR0015B_u29249220	hub_123kbp	46000	51000	0.4066	0.018	0.0092
KR0015B_u29249220	hub_123kbp	47000	52000	0.4034	0.017	0.0098
KR0015B_u29249220	hub_123kbp	48000	53000	0.403	0.0169	0.0092
KR0015B_u29249220	hub_123kbp	49000	54000	0.4096	0.0162	0.0086
KR0015B_u29249220	hub_123kbp	50000	55000	0.4064	0.0174	0.0091
KR0015B_u29249220	hub_123kbp	51000	56000	0.4034	0.0186	0.0101
KR0015B_u29249220	hub_123kbp	52000	57000	0.3976	0.018	0.0105
KR0015B_u29249220	hub_123kbp	53000	58000	0.4018	0.0182	0.0095
KR0015B_u29249220	hub_123kbp	54000	59000	0.396	0.0206	0.0106
KR0015B_u29249220	hub_123kbp	55000	60000	0.3998	0.0238	0.011
KR0015B_u29249220	hub_123kbp	56000	61000	0.4052	0.0272	0.0118
KR0015B_u29249220	hub_123kbp	57000	62000	0.4178	0.0264	0.0092
KR0015B_u29249220	hub_123kbp	58000	63000	0.417	0.0217	0.0107
KR0015B_u29249220	hub_123kbp	59000	64000	0.4166	0.0174	0.0112
KR0015B_u29249220	hub_123kbp	60000	65000	0.4154	0.0182	0.0087
KR0015B_u29249220	hub_123kbp	61000	66000	0.4136	0.0183	0.0088
KR0015B_u29249220	hub_123kbp	62000	67000	0.4138	0.0165	0.011
KR0015B_u29249220	hub_123kbp	63000	68000	0.4218	0.0163	0.0097
KR0015B_u29249220	hub_123kbp	64000	69000	0.4268	0.0164	0.0094
KR0015B_u29249220	hub_123kbp	65000	70000	0.4278	0.016	0.0088
KR0015B_u29249220	hub_123kbp	66000	71000	0.4358	0.0173	0.0097
KR0015B_u29249220	hub_123kbp	67000	72000	0.4316	0.0187	0.0109
KR0015B_u29249220	hub_123kbp	68000	73000	0.4198	0.0203	0.0106
KR0015B_u29249220	hub_123kbp	69000	74000	0.4148	0.0197	0.0093
KR0015B_u29249220	hub_123kbp	70000	75000	0.413	0.0173	0.0102
KR0015B_u29249220	hub_123kbp	71000	76000	0.4092	0.0163	0.0089
KR0015B_u29249220	hub_123kbp	72000	77000	0.4106	0.0161	0.0098
KR0015B_u29249220	hub_123kbp	73000	78000	0.414	0.0143	0.0095
KR0015B_u29249220	hub_123kbp	74000	79000	0.4172	0.0142	0.0105
KR0015B_u29249220	hub_123kbp	75000	80000	0.4164	0.0169	0.0099
KR0015B_u29249220	hub_123kbp	76000	81000	0.4138	0.0173	0.0085
KR0015B_u29249220	hub_123kbp	77000	82000	0.4122	0.0168	0.0094
KR0015B_u29249220	hub_123kbp	78000	83000	0.4116	0.0162	0.0092
KR0015B_u29249220	hub_123kbp	79000	84000	0.399	0.0206	0.0129
KR0015B_u29249220	hub_123kbp	80000	85000	0.3998	0.0215	0.0089
KR0015B_u29249220	hub_123kbp	81000	86000	0.3972	0.0212	0.0091
KR0015B_u29249220	hub_123kbp	82000	87000	0.401	0.0188	0.0093
KR0015B_u29249220	hub_123kbp	83000	88000	0.403	0.0185	0.0092
KR0015B_u29249220	hub_123kbp	84000	89000	0.4236	0.0158	0.0126
KR0015B_u29249220	hub_123kbp	85000	90000	0.4286	0.0165	0.0109
KR0015B_u29249220	hub_123kbp	86000	91000	0.4364	0.019	0.0087
KR0015B_u29249220	hub_123kbp	87000	92000	0.4368	0.0216	0.0092
KR0015B_u29249220	hub_123kbp	88000	93000	0.4426	0.0189	0.0105
KR0015B_u29249220	hub_123kbp	89000	94000	0.4338	0.0194	0.0095
KR0015B_u29249220	hub_123kbp	90000	95000	0.4366	0.0192	0.0097
KR0015B_u29249220	hub_123kbp	91000	96000	0.432	0.0193	0.0083
KR0015B_u29249220	hub_123kbp	92000	97000	0.4322	0.0197	0.0086
KR0015B_u29249220	hub_123kbp	93000	98000	0.4318	0.0209	0.0097
KR0015B_u29249220	hub_123kbp	94000	99000	0.4312	0.021	0.01
KR0015B_u29249220	hub_123kbp	95000	100000	0.4178	0.0185	0.0098
KR0015B_u29249220	hub_123kbp	96000	101000	0.4138	0.0178	0.0081
KR0015B_u29249220	hub_123kbp	97000	102000	0.4004	0.0175	0.0112
KR0015B_u29249220	hub_123kbp	98000	103000	0.3974	0.0167	0.0096
KR0015B_u29249220	hub_123kbp	99000	104000	0.395	0.0164	0.009
KR0015B_u29249220	hub_123kbp	100000	105000	0.3988	0.0162	0.0097
KR0015B_u29249220	hub_123kbp	101000	106000	0.4054	0.0157	0.0099
KR0015B_u29249220	hub_123kbp	102000	107000	0.4098	0.0172	0.0107
KR0015B_u29249220	hub_123kbp	103000	108000	0.409	0.0163	0.008
KR0015B_u29249220	hub_123kbp	104000	109000	0.4086	0.0168	0.009
KR0015B_u29249220	hub_123kbp	105000	110000	0.412	0.017	0.0091
KR0015B_u29249220	hub_123kbp	106000	111000	0.4094	0.0165	0.0097
KR0015B_u29249220	hub_123kbp	107000	112000	0.4086	0.0174	0.0106
KR0015B_u29249220	hub_123kbp	108000	113000	0.4006	0.0171	0.0085
KR0015B_u29249220	hub_123kbp	109000	114000	0.402	0.0179	0.0086
KR0015B_u29249220	hub_123kbp	110000	115000	0.4024	0.019	0.0101
KR0015B_u29249220	hub_123kbp	111000	116000	0.4004	0.0217	0.0101
KR0015B_u29249220	hub_123kbp	112000	117000	0.4044	0.0222	0.0097
KR0015B_u29249220	hub_123kbp	113000	118000	0.41	0.0238	0.0089
KR0015B_u29249220	hub_123kbp	114000	119000	0.4038	0.0217	0.0093
KR0015B_u29249220	hub_123kbp	115000	120000	0.3936	0.0247	0.0116
KR0015B_u29249220	hub_123kbp	116000	121000	0.3936	0.0241	0.0093
KR0015B_u29249220	hub_123kbp	117000	122000	0.3934	0.0233	0.0088
KR0015B_u29249220	hub_123kbp	118000	123000	0.3954	0.0225	0.0086
KR0015B_u20671635	conjugative_pos_control	0	5000	0.498	0.0237
KR0015B_u20671635	conjugative_pos_control	1000	6000	0.4946	0.0242	0.01
KR0015B_u20671635	conjugative_pos_control	2000	7000	0.498	0.0243	0.0098
KR0015B_u20671635	conjugative_pos_control	3000	8000	0.5054	0.0245	0.0111
KR0015B_u20671635	conjugative_pos_control	4000	9000	0.5006	0.0248	0.0109
KR0015B_u20671635	conjugative_pos_control	5000	10000	0.492	0.0205	0.011
KR0015B_u20671635	conjugative_pos_control	6000	11000	0.4784	0.0156	0.0119
KR0015B_u20671635	conjugative_pos_control	7000	12000	0.4652	0.0142	0.0118
KR0015B_u20671635	conjugative_pos_control	8000	13000	0.452	0.0184	0.0118
KR0015B_u20671635	conjugative_pos_control	9000	14000	0.4432	0.0249	0.0114
KR0015B_u20671635	conjugative_pos_control	10000	15000	0.4414	0.0254	0.0086
KR0015B_u20671635	conjugative_pos_control	11000	16000	0.4568	0.0241	0.0096
KR0015B_u20671635	conjugative_pos_control	12000	17000	0.456	0.0225	0.0089
KR0015B_u20671635	conjugative_pos_control	13000	18000	0.45	0.0182	0.0116
KR0015B_u20671635	conjugative_pos_control	14000	19000	0.4442	0.0158	0.0097
KR0015B_u20671635	conjugative_pos_control	15000	20000	0.458	0.0149	0.0103
KR0015B_u20671635	conjugative_pos_control	16000	21000	0.4422	0.0169	0.0106
KR0015B_u20671635	conjugative_pos_control	17000	22000	0.4406	0.0181	0.0109
KR0015B_u20671635	conjugative_pos_control	18000	23000	0.4442	0.0173	0.01
KR0015B_u20671635	conjugative_pos_control	19000	24000	0.4598	0.0164	0.0102
KR0015B_u20671635	conjugative_pos_control	20000	25000	0.461	0.0167	0.0106
KR0015B_u20671635	conjugative_pos_control	21000	26000	0.4844	0.0192	0.012
KR0015B_u20671635	conjugative_pos_control	22000	27000	0.5112	0.0255	0.0131
KR0015B_u20671635	conjugative_pos_control	23000	28000	0.5032	0.0242	0.0095
KR0015B_u20671635	conjugative_pos_control	24000	29000	0.4772	0.0199	0.0126
KR0015B_u20671635	conjugative_pos_control	25000	30000	0.4624	0.0178	0.0105
KR0015B_u20671635	conjugative_pos_control	26000	31000	0.435	0.0167	0.0124
KR0015B_u20671635	conjugative_pos_control	27000	32000	0.3898	0.0241	0.0168
KR0015B_u20671635	conjugative_pos_control	28000	33000	0.398	0.0237	0.0097
KR0015B_u20671635	conjugative_pos_control	29000	34000	0.41	0.0224	0.0106
KR0015B_u20671635	conjugative_pos_control	30000	35000	0.4044	0.0235	0.0085
KR0015B_u20671635	conjugative_pos_control	31000	36000	0.4128	0.0216	0.01
KR0015B_u20671635	conjugative_pos_control	32000	37000	0.4328	0.0173	0.0116
KR0015B_u20671635	conjugative_pos_control	33000	38000	0.4354	0.0182	0.0098
KR0015B_u20671635	conjugative_pos_control	34000	39000	0.4382	0.0195	0.01
KR0015B_u20671635	conjugative_pos_control	35000	40000	0.4474	0.0181	0.0094
KR0015B_u20671635	conjugative_pos_control	36000	41000	0.451	0.0185	0.0087
KR0015B_u20671635	conjugative_pos_control	37000	42000	0.4564	0.0156	0.01
KR0015B_u20671635	conjugative_pos_control	38000	43000	0.4568	0.0157	0.0102
KR0015B_u20671635	conjugative_pos_control	39000	44000	0.4602	0.0168	0.0097
KR0015B_u20671635	conjugative_pos_control	40000	45000	0.4568	0.017	0.0101
KR0015B_u20671635	conjugative_pos_control	41000	46000	0.45	0.0167	0.0087
KR0015B_u20671635	conjugative_pos_control	42000	47000	0.4432	0.0198	0.0099
KR0015B_u20671635	conjugative_pos_control	43000	48000	0.433	0.0185	0.0101
KR0015B_u20671635	conjugative_pos_control	44000	49000	0.4202	0.0183	0.0109
KR0015B_u20671635	conjugative_pos_control	45000	50000	0.4174	0.0206	0.0102
KR0015B_u20671635	conjugative_pos_control	46000	51000	0.4194	0.0231	0.0088
KR0015B_u20671635	conjugative_pos_control	47000	52000	0.4188	0.024	0.0097
KR0015B_u20671635	conjugative_pos_control	48000	53000	0.4298	0.022	0.0098
KR0015B_u20671635	conjugative_pos_control	49000	54000	0.4486	0.0203	0.0113
KR0015B_u20671635	conjugative_pos_control	50000	55000	0.4646	0.0199	0.0112
KR0015B_u20671635	conjugative_pos_control	51000	56000	0.4688	0.018	0.0115
KR0015B_u20671635	conjugative_pos_control	52000	57000	0.4588	0.0175	0.0096
KR0015B_u20671635	conjugative_pos_control	53000	58000	0.4776	0.0186	0.0109
KR0015B_u20671635	conjugative_pos_control	54000	59000	0.4934	0.0195	0.0117
KR0015B_u20671635	conjugative_pos_control	55000	60000	0.5076	0.0218	0.0099
KR0015B_u20671635	conjugative_pos_control	56000	61000	0.5362	0.0291	0.0131
KR0015B_u20671635	conjugative_pos_control	57000	62000	0.5746	0.0381	0.0143
KR0015B_u20671635	conjugative_pos_control	58000	63000	0.5566	0.0332	0.0105
KR0015B_u20671635	conjugative_pos_control	59000	64000	0.5418	0.028	0.0118
KR0015B_u20671635	conjugative_pos_control	60000	65000	0.5328	0.0248	0.01
KR0015B_u20671635	conjugative_pos_control	61000	66000	0.5204	0.0223	0.0119
KR0015B_u20671635	conjugative_pos_control	62000	67000	0.4952	0.0184	0.0112
KR0015B_u20671635	conjugative_pos_control	63000	68000	0.493	0.0186	0.0094
KR0015B_u20671635	conjugative_pos_control	64000	69000	0.4968	0.0217	0.0116
KR0015B_u20671635	conjugative_pos_control	65000	70000	0.4962	0.0239	0.0097
KR0015B_u20671635	conjugative_pos_control	66000	71000	0.4638	0.0198	0.0135
KR0015B_u20671635	conjugative_pos_control	67000	72000	0.451	0.0186	0.01
KR0015B_u20671635	conjugative_pos_control	68000	73000	0.4358	0.0227	0.0128
KR0015B_u20671635	conjugative_pos_control	69000	74000	0.396	0.0261	0.0165
KR0015B_u20671635	conjugative_pos_control	70000	75000	0.3682	0.0308	0.0161
KR0015B_u20671635	conjugative_pos_control	71000	76000	0.3784	0.0276	0.0097
KR0015B_u20671635	conjugative_pos_control	72000	77000	0.3896	0.0249	0.0087
KR0015B_u20671635	conjugative_pos_control	73000	78000	0.4048	0.0219	0.0131
KR0015B_u20671635	conjugative_pos_control	74000	79000	0.4286	0.0194	0.0143
KR0015B_u20671635	conjugative_pos_control	75000	80000	0.4424	0.0205	0.0129
KR0015B_u20671635	conjugative_pos_control	76000	81000	0.445	0.0226	0.0097
KR0015B_u20671635	conjugative_pos_control	77000	82000	0.4434	0.0242	0.0088
KR0015B_u20671635	conjugative_pos_control	78000	83000	0.4322	0.0207	0.0123
KR0015B_u20671635	conjugative_pos_control	79000	84000	0.4132	0.0205	0.0119
KR0015B_u20671635	conjugative_pos_control	80000	85000	0.405	0.0223	0.0115
KR0015B_u20671635	conjugative_pos_control	81000	86000	0.4088	0.0227	0.0099
KR0015B_u20671635	conjugative_pos_control	82000	87000	0.3918	0.0268	0.0107
KR0015B_u20671635	conjugative_pos_control	83000	88000	0.3928	0.0263	0.0102
KR0015B_u20671635	conjugative_pos_control	84000	89000	0.4114	0.0238	0.0112
KR0015B_u20671635	conjugative_pos_control	85000	90000	0.417	0.0222	0.01
KR0015B_u20671635	conjugative_pos_control	86000	91000	0.4118	0.0237	0.0119
KR0015B_u20671635	conjugative_pos_control	87000	92000	0.4382	0.0192	0.0113
KR0015B_u20671635	conjugative_pos_control	88000	93000	0.4566	0.0156	0.0123
KR0015B_u20671635	conjugative_pos_control	89000	94000	0.461	0.0176	0.012
KR0015B_u20671635	conjugative_pos_control	90000	95000	0.4726	0.0196	0.0111
KR0015B_u20671635	conjugative_pos_control	91000	96000	0.4804	0.0194	0.0113
KR0015B_u20671635	conjugative_pos_control	92000	97000	0.4872	0.02	0.0095
KR0015B_u20671635	conjugative_pos_control	93000	98000	0.4854	0.0182	0.0105
KR0015B_u20671635	conjugative_pos_control	94000	99000	0.4874	0.0206	0.009
