## Supplementary material for "Omnitrophota dominate per-genome cross-replicon lateral gene transfer in a Fennoscandian deep-groundwater metagenome": S9_housekeeping_filter_dropped_clusters.tsv

cluster_rep	top_marker	top_marker_evalue	top_marker_score	in_794_cohort	catalog
KR0015B_u12043896_1775	TIGR01046	1.3e-20	69.5	True	cross-replicon + cross-chromosome
KR0015B_u3304315_211	TIGR00982	1.4e-15	53.1	True	cross-replicon + cross-chromosome
KR0015B_u8791660_1046	TIGR00483	1.9000000000000001e-59	197.0	True	cross-replicon + cross-chromosome
KR0015B_u11653070_1300	TIGR03673	8.4e-31	102.4	False	cross-chromosome only
KR0015B_u12043896_1306	TIGR02350	4.3e-301	995.3	False	cross-chromosome only
KR0015B_u13225068_518	TIGR01632	3.7e-62	204.2	False	cross-chromosome only
KR0015B_u1520996_1659	TIGR02350	5.5e-11	37.3	False	cross-chromosome only
KR0015B_u16958799_22	TIGR00337	1.9999999999999998e-222	735.2	False	cross-chromosome only
KR0015B_u17960680_152	TIGR01394	8.8e-255	842.3	False	cross-chromosome only
KR0015B_u18481865_1263	TIGR00019	7.8e-20	66.9	False	cross-chromosome only
KR0015B_u1873630_714	TIGR02350	9.6e-266	878.6	False	cross-chromosome only
KR0015B_u19394908_2055	TIGR00095	2.4e-12	42.7	False	cross-chromosome only
KR0015B_u20463591_161	TIGR01302	4.2e-16	54.6	False	cross-chromosome only
KR0015B_u22143123_905	TIGR03594	1.9e-18	62.5	False	cross-chromosome only
KR0015B_u24423027_599	TIGR00483	5.4000000000000006e-65	215.3	False	cross-chromosome only
KR0015B_u25407223_758	TIGR00337	1.7000000000000002e-253	837.8	False	cross-chromosome only
KR0015B_u28424469_49	TIGR00635	7.1e-16	53.9	False	cross-chromosome only
KR0015B_u31195814_1445	TIGR00483	1.8e-41	137.8	False	cross-chromosome only
KR0015B_u32100623_2334	TIGR01046	2.8e-18	62.0	False	cross-chromosome only
KR0015B_u33524936_1143	TIGR02012	1.0999999999999999e-169	559.6	False	cross-chromosome only
KR0015B_u4250215_959	TIGR01039	1.1999999999999999e-41	138.7	False	cross-chromosome only
KR0015B_u4969976_3588	TIGR01039	6.2000000000000005e-236	779.3	False	cross-chromosome only
KR0015B_u5822076_2364	TIGR00483	2.6e-62	206.4	False	cross-chromosome only
KR0015B_u639884_2908	TIGR03632	1.2e-59	195.7	False	cross-chromosome only
KR0015B_u7171158_881	TIGR02350	2.8e-263	870.4	False	cross-chromosome only
KR0015B_u816985_729	TIGR01039	1.8e-17	59.1	False	cross-chromosome only
KR0015B_u9529346_937	TIGR01039	1.6e-42	141.6	False	cross-chromosome only
